# A mesoscale cortical lattice

**DOI:** 10.64898/2026.11.24.768659

**Authors:** Melanie Boly, Myeongjin Jeong, Lorenzo Murace, Kort Driessen, Graham Findlay, Larissa Albantakis, Rasmus M. Birn, Chiara Cirelli, William Marshall, Shuntaro Sasai, Olaf Sporns, Giulio Tononi

**Author notes:** Correspondence (M.B.), (G.T.).

## Abstract

Graph-theoretic analyses of functional connectivity have informed our understanding of cortical network architecture primarily at the macroscale of cortical parcels. To gain insights into whole-brain, near-mesoscale organization, we examined vertex-level resting-state fMRI correlation matrices, focusing on strong, short-range (3–20 mm) functional connections. In 151 Human Connectome Project 7T subjects, these connections reveal a partition between posterior-central and prefrontal cortex along a belt of regions anterior to the central sulcus. The posterior-central block is characterized by dense local connectivity and hierarchical organization (lattice cortex), whereas prefrontal connectivity is more distributed (paralattice cortex). A subset of vertices in higher-level areas of lateral and medial lattice cortex connects it to paralattice cortex. The partition largely corresponds to a basic anatomical subdivision of the underlying thalamus and associated basal ganglia and cerebellar circuits. The partition is preserved during movie watching, and replicates at 3T and in individuals studied with precision fMRI.
