## Supplemental data: subject lists for "A mesoscale cortical lattice"

### Sheet: README
Data S1. Subject lists of the four cohorts.
One sheet per cohort. order: 1-based position in the cohort list used by the analysis code (ascending subject ID); blank for excluded subjects.
The split-half shards use the 0-based position i = order - 1: shard i mod 6; half A = shards 0-2, half B = shards 3-5.
included: 1 = in the analyzed cohort, 0 = excluded; reason: exclusion criterion as numbered in the STAR Methods (Experimental model and study participant details). Subject 395756 (7T rest) could not be processed and is listed as such.
7T rest: 175 subjects, 151 included. 7T movie: 175, 160 included (the criteria applied to the movie acquisitions). 3T: the 352-subject list of Ito et al. used by Faskowitz et al., 349 included. PAN: 10 subjects (OpenNeuro ds006598 v1.0.0), all included.

### Sheet: 7T_rest
order	subject_id	included	reason
1	102311	1
2	102816	1
3	104416	1
4	105923	1
5	108323	1
6	109123	1
7	111514	1
8	114823	1
9	115017	1
10	115825	1
11	116726	1
12	118225	1
13	125525	1
14	126426	1
15	128935	1
16	131217	1
17	131722	1
18	132118	1
19	134627	1
20	134829	1
21	135124	1
22	137128	1
23	140117	1
24	144226	1
25	146129	1
26	146432	1
27	146735	1
28	146937	1
29	148133	1
30	150423	1
31	155938	1
32	156334	1
33	157336	1
34	158035	1
35	158136	1
36	159239	1
37	162935	1
38	164131	1
39	164636	1
40	165436	1
41	167036	1
42	167440	1
43	169343	1
44	169747	1
45	172130	1
46	173334	1
47	175237	1
48	176542	1
49	177140	1
50	177645	1
51	177746	1
52	178142	1
53	178243	1
54	180533	1
55	181232	1
56	182739	1
57	185442	1
58	186949	1
59	187345	1
60	191033	1
61	191336	1
62	191841	1
63	192439	1
64	192641	1
65	193845	1
66	195041	1
67	196144	1
68	198653	1
69	199655	1
70	200210	1
71	200311	1
72	201515	1
73	203418	1
74	204521	1
75	205220	1
76	209228	1
77	212419	1
78	214019	1
79	214524	1
80	221319	1
81	233326	1
82	239136	1
83	246133	1
84	249947	1
85	251833	1
86	257845	1
87	263436	1
88	283543	1
89	318637	1
90	330324	1
91	352738	1
92	360030	1
93	365343	1
94	380036	1
95	381038	1
96	389357	1
97	393247	1
98	397760	1
99	406836	1
100	412528	1
101	429040	1
102	436845	1
103	463040	1
104	467351	1
105	525541	1
106	541943	1
107	547046	1
108	550439	1
109	572045	1
110	573249	1
111	581450	1
112	601127	1
113	617748	1
114	627549	1
115	638049	1
116	654552	1
117	671855	1
118	680957	1
119	690152	1
120	724446	1
121	725751	1
122	732243	1
123	751550	1
124	757764	1
125	765864	1
126	770352	1
127	771354	1
128	782561	1
129	783462	1
130	789373	1
131	814649	1
132	818859	1
133	825048	1
134	826353	1
135	859671	1
136	861456	1
137	871762	1
138	872764	1
139	878776	1
140	878877	1
141	898176	1
142	899885	1
143	901139	1
144	905147	1
145	910241	1
146	926862	1
147	927359	1
148	942658	1
149	958976	1
150	966975	1
151	995174	1
	100610	0	criterion 2, motion: 60.4% of frames FD > 0.25 mm
	111312	0	criterion 1, incomplete acquisition: run frames 900/900/900/missing, total 2700
	130518	0	criterion 2, motion: 77.8% of frames FD > 0.25 mm
	145834	0	criterion 2, motion: 51.7% of frames FD > 0.25 mm
	169444	0	run-level issue listed by the HCP (passes criteria 1-3; 47.5% of frames FD > 0.25 mm)
	171633	0	criterion 2, motion: 50.9% of frames FD > 0.25 mm
	178647	0	criterion 2, motion: 53.2% of frames FD > 0.25 mm
	181636	0	criterion 1, incomplete acquisition: run frames 900/900/missing/missing, total 1800
	182436	0	criterion 2, motion: 54.7% of frames FD > 0.25 mm
	197348	0	criterion 2, motion: 59.9% of frames FD > 0.25 mm
	200614	0	criterion 2, motion: 53.7% of frames FD > 0.25 mm
	320826	0	criterion 2, motion: 50.2% of frames FD > 0.25 mm
	346137	0	criterion 2, motion: 77.1% of frames FD > 0.25 mm
	395756	0	could not be processed
	473952	0	criterion 1, incomplete acquisition: run frames 900/missing/missing/missing, total 900
	536647	0	criterion 1, incomplete acquisition: run frames 900/900/missing/missing, total 1800
	552241	0	criterion 1, incomplete acquisition: run frames 900/900/missing/missing, total 1800
	562345	0	criterion 2, motion: 73.0% of frames FD > 0.25 mm
	585256	0	criterion 1, incomplete acquisition: run frames 900/900/missing/900, total 2700
	706040	0	criterion 2, motion: 74.0% of frames FD > 0.25 mm
	833249	0	criterion 2, motion: 53.7% of frames FD > 0.25 mm
	901442	0	criterion 2, motion: 61.0% of frames FD > 0.25 mm
	951457	0	criterion 1, incomplete acquisition: run frames 900/887/900/900, total 3587
	973770	0	criterion 1, incomplete acquisition: run frames 900/900/missing/missing, total 1800

### Sheet: 7T_movie
order	subject_id	included	reason
1	102311	1
2	102816	1
3	104416	1
4	105923	1
5	108323	1
6	109123	1
7	111312	1
8	111514	1
9	114823	1
10	115017	1
11	115825	1
12	116726	1
13	118225	1
14	125525	1
15	126426	1
16	128935	1
17	131217	1
18	131722	1
19	132118	1
20	134627	1
21	134829	1
22	135124	1
23	137128	1
24	140117	1
25	144226	1
26	145834	1
27	146129	1
28	146432	1
29	146735	1
30	146937	1
31	148133	1
32	150423	1
33	155938	1
34	156334	1
35	157336	1
36	158035	1
37	158136	1
38	159239	1
39	162935	1
40	164131	1
41	164636	1
42	165436	1
43	167036	1
44	167440	1
45	169343	1
46	169444	1
47	169747	1
48	171633	1
49	172130	1
50	173334	1
51	175237	1
52	176542	1
53	177140	1
54	177645	1
55	177746	1
56	178142	1
57	178243	1
58	180533	1
59	181232	1
60	182739	1
61	185442	1
62	186949	1
63	187345	1
64	191033	1
65	191336	1
66	191841	1
67	192439	1
68	192641	1
69	193845	1
70	195041	1
71	196144	1
72	198653	1
73	199655	1
74	200210	1
75	200311	1
76	200614	1
77	201515	1
78	203418	1
79	204521	1
80	205220	1
81	209228	1
82	212419	1
83	214019	1
84	214524	1
85	221319	1
86	233326	1
87	239136	1
88	246133	1
89	249947	1
90	251833	1
91	257845	1
92	263436	1
93	283543	1
94	318637	1
95	320826	1
96	330324	1
97	352738	1
98	360030	1
99	365343	1
100	380036	1
101	381038	1
102	389357	1
103	393247	1
104	395756	1
105	397760	1
106	406836	1
107	412528	1
108	429040	1
109	436845	1
110	463040	1
111	467351	1
112	525541	1
113	547046	1
114	550439	1
115	572045	1
116	573249	1
117	581450	1
118	601127	1
119	617748	1
120	627549	1
121	638049	1
122	654552	1
123	671855	1
124	680957	1
125	690152	1
126	724446	1
127	725751	1
128	732243	1
129	751550	1
130	757764	1
131	765864	1
132	770352	1
133	771354	1
134	782561	1
135	783462	1
136	789373	1
137	814649	1
138	818859	1
139	825048	1
140	826353	1
141	833249	1
142	859671	1
143	861456	1
144	871762	1
145	872764	1
146	878776	1
147	878877	1
148	898176	1
149	899885	1
150	901139	1
151	901442	1
152	905147	1
153	910241	1
154	926862	1
155	927359	1
156	942658	1
157	951457	1
158	958976	1
159	966975	1
160	995174	1
	100610	0	criterion 2, motion: 63.0% of frames FD > 0.25 mm
	130518	0	criterion 2, motion: 68.0% of frames FD > 0.25 mm
	178647	0	criterion 2, motion: 56.8% of frames FD > 0.25 mm
	181636	0	criterion 1, incomplete acquisition: run frames 921/918/missing/missing, total 1839
	182436	0	criterion 2, motion: 50.7% of frames FD > 0.25 mm
	197348	0	criterion 2, motion: 62.9% of frames FD > 0.25 mm
	346137	0	criterion 2, motion: 67.9% of frames FD > 0.25 mm
	473952	0	criterion 1, incomplete acquisition: run frames 921/918/missing/missing, total 1839
	536647	0	criterion 1, incomplete acquisition: run frames 921/918/missing/missing, total 1839
	541943	0	criterion 2, motion: 52.5% of frames FD > 0.25 mm
	552241	0	criterion 1, incomplete acquisition: run frames 921/918/missing/missing, total 1839
	562345	0	criterion 2, motion: 69.1% of frames FD > 0.25 mm
	585256	0	criterion 1, incomplete acquisition: run frames 921/missing/915/901, total 2737
	706040	0	criterion 2, motion: 80.5% of frames FD > 0.25 mm
	973770	0	criterion 1, incomplete acquisition: run frames 921/918/missing/missing, total 1839

### Sheet: 3T_rest
order	subject_id	included	reason
1	100206	1
2	100408	1
3	101006	1
4	102311	1
5	102513	1
6	102614	1
7	103111	1
8	103414	1
9	103818	1
10	104416	1
11	105014	1
12	106521	1
13	106824	1
14	107018	1
15	107422	1
16	108020	1
17	108222	1
18	110007	1
19	111009	1
20	112516	1
21	112920	1
22	113316	1
23	113619	1
24	113922	1
25	114217	1
26	114419	1
27	114823	1
28	117021	1
29	117122	1
30	117324	1
31	117930	1
32	118124	1
33	118225	1
34	118831	1
35	118932	1
36	119126	1
37	120212	1
38	120414	1
39	121618	1
40	122317	1
41	122822	1
42	123521	1
43	123925	1
44	125222	1
45	125424	1
46	126325	1
47	126426	1
48	127933	1
49	128632	1
50	129028	1
51	129129	1
52	130013	1
	130114	0	not used: the HCP lists all 3T RL runs of this subject as processed with the wrong phase-encoding direction
53	130619	1
54	130720	1
55	130821	1
56	130922	1
57	131823	1
58	132017	1
59	133827	1
60	133928	1
61	134021	1
62	134324	1
63	135528	1
64	135629	1
65	135932	1
66	136227	1
67	136833	1
68	137229	1
69	137532	1
70	137633	1
71	137936	1
72	138332	1
73	138837	1
74	142828	1
75	143224	1
76	144832	1
77	146331	1
78	146432	1
79	146533	1
80	147636	1
81	148133	1
82	150726	1
83	151829	1
84	151930	1
85	152427	1
86	152831	1
87	153025	1
88	153227	1
89	153631	1
90	153934	1
91	154229	1
92	154532	1
93	154936	1
94	156031	1
95	157336	1
96	157437	1
97	157942	1
98	158035	1
99	159744	1
100	160123	1
101	160729	1
102	162026	1
103	162329	1
104	164030	1
105	164636	1
106	164939	1
107	165638	1
108	167036	1
109	167440	1
110	168745	1
111	169545	1
112	171330	1
113	171633	1
114	172029	1
115	172938	1
116	173334	1
117	173536	1
118	173637	1
119	173940	1
120	174437	1
121	175338	1
122	175742	1
123	176441	1
124	176845	1
125	177645	1
126	178748	1
127	178950	1
128	179346	1
129	180230	1
130	180432	1
131	180533	1
132	180735	1
133	180937	1
134	182739	1
135	183034	1
136	185139	1
137	185341	1
138	186141	1
139	187850	1
140	188145	1
141	188549	1
142	189450	1
143	190031	1
144	191235	1
145	192035	1
146	192136	1
147	192439	1
148	193239	1
149	194140	1
150	194443	1
151	194645	1
152	195445	1
153	196144	1
154	196346	1
155	198350	1
156	198451	1
157	199453	1
158	200008	1
159	200614	1
160	200917	1
161	201111	1
162	201414	1
163	201818	1
164	202719	1
165	204521	1
166	204622	1
167	205119	1
168	205725	1
169	205826	1
170	208226	1
171	208327	1
172	209228	1
173	210112	1
174	211316	1
175	211417	1
176	211619	1
177	211821	1
178	211922	1
179	212015	1
180	212823	1
181	213017	1
182	213421	1
183	213522	1
184	214423	1
185	214726	1
186	217429	1
187	220721	1
188	221319	1
189	228434	1
190	239944	1
191	249947	1
192	251833	1
193	257542	1
194	257845	1
195	268749	1
196	268850	1
197	274542	1
198	285345	1
199	285446	1
200	286347	1
201	290136	1
202	298455	1
203	299154	1
204	300618	1
205	303119	1
206	305830	1
207	310621	1
208	314225	1
209	316633	1
210	322224	1
	329844	0	not used: the HCP lists all 3T RL runs of this subject as processed with the wrong phase-encoding direction
211	341834	1
212	342129	1
213	348545	1
214	349244	1
215	352738	1
216	356948	1
217	361234	1
218	361941	1
219	365343	1
220	366042	1
221	371843	1
222	378857	1
223	381543	1
224	385450	1
225	389357	1
226	393247	1
227	394956	1
228	395756	1
229	406432	1
230	414229	1
231	419239	1
232	424939	1
233	432332	1
234	436239	1
235	436845	1
236	445543	1
237	454140	1
238	459453	1
239	463040	1
240	467351	1
241	479762	1
242	480141	1
243	481042	1
244	486759	1
245	497865	1
246	499566	1
247	500222	1
248	513130	1
249	513736	1
250	516742	1
251	519950	1
252	523032	1
253	525541	1
254	529953	1
255	530635	1
256	545345	1
257	552241	1
258	553344	1
259	555651	1
260	559457	1
261	561444	1
262	570243	1
263	571144	1
264	579665	1
265	580650	1
266	580751	1
267	585862	1
268	586460	1
269	587664	1
270	588565	1
271	597869	1
272	598568	1
273	599671	1
274	604537	1
275	615744	1
276	618952	1
277	622236	1
278	623844	1
279	638049	1
280	645450	1
281	647858	1
282	654350	1
283	654754	1
284	656253	1
285	657659	1
286	664757	1
287	671855	1
288	675661	1
289	679568	1
290	679770	1
291	680452	1
292	687163	1
293	692964	1
294	702133	1
295	715041	1
296	720337	1
297	725751	1
298	727553	1
299	731140	1
300	737960	1
301	742549	1
302	744553	1
303	749058	1
304	749361	1
305	753150	1
306	757764	1
307	769064	1
308	773257	1
309	774663	1
310	782561	1
311	800941	1
312	803240	1
313	812746	1
314	814548	1
315	816653	1
316	820745	1
317	826454	1
318	832651	1
319	835657	1
320	837560	1
321	841349	1
322	845458	1
323	857263	1
324	865363	1
325	871762	1
326	871964	1
327	872562	1
328	873968	1
329	877269	1
330	878877	1
331	887373	1
332	896879	1
333	899885	1
334	901442	1
335	907656	1
	908860	0	not used: the HCP lists all 3T RL runs of this subject as processed with the wrong phase-encoding direction
336	911849	1
337	926862	1
338	930449	1
339	942658	1
340	955465	1
341	959574	1
342	966975	1
343	978578	1
344	987074	1
345	989987	1
346	990366	1
347	991267	1
348	992774	1
349	993675	1

### Sheet: PAN
order	subject_id	included	reason
1	sub-PAN01	1
2	sub-PAN02	1
3	sub-PAN03	1
4	sub-PAN04	1
5	sub-PAN05	1
6	sub-PAN06	1
7	sub-PAN07	1
8	sub-PAN08	1
9	sub-PAN09	1
10	sub-PAN10	1
